# A new class of polymorphic T6SS effectors and tethers

**DOI:** 10.1101/2022.10.27.514009

**Authors:** Katarzyna Kanarek, Chaya Mushka Fridman, Eran Bosis, Dor Salomon

**Author notes:** Address correspondence to Dor Salomon, and to Eran Bosis.

## Abstract

Bacteria use the type VI secretion system (T6SS) to deliver toxic effectors into bacterial or eukaryotic cells during interbacterial competition, host colonization, or when resisting predation. The identity of many effectors remains unknown. Here, we identify RIX, a new domain that defines a class of polymorphic T6SS cargo effectors. RIX, which is widespread in the *Vibrionaceae* family, is located at N-termini of proteins containing diverse antibacterial and anti-eukaryotic toxin domains. We demonstrate that RIX-containing proteins are delivered via T6SS into neighboring cells, and that RIX is necessary and sufficient for secretion. We show that RIX-containing proteins can also act as tethers, enabling the T6SS-mediated delivery of other cargo effectors by a previously undescribed mechanism. RIX-containing proteins significantly enlarge the repertoire of known T6SS effectors, especially those with anti-eukaryotic activities. Our findings also suggest that T6SSs may play a major, currently underappreciated, role in interactions between vibrios and eukaryotes.
