## Supplementary Dataset S2 for "A new class of polymorphic T6SS effectors and tethers"

### Sheet: Conserved_Domains_Summary
		COG3516	COG3517	COG3157	COG3521	COG3522	COG3455	COG3523	COG3518	COG3519	COG3520	COG3515	T6SS Core Proteins			COG3501
Genome_ID	Genome_Name	TssB	TssC	TssD/Hcp	TssJ	TssK	TssL	TssM/IcmF	TssE	TssF	TssG	TssA/impA	Sum	Count	Above	TssI/VgrG
1	Vibrio alginolyticus V1	2	3	2	2	2	2	2	2	2	2	3	24	11	1	2
2	Vibrio alginolyticus RM-10-2	2	3	2	2	2	2	2	2	2	2	3	24	11	1	2
3	Vibrio alginolyticus RM-24-2	1	1	2	1	1	1	1	1	1	1	2	13	11	1	4
4	Vibrio alginolyticus EPGS	2	3	2	2	2	2	2	2	2	2	3	24	11	1	2
5	Vibrio alginolyticus UCD-30C	2	3	2	2	2	2	2	2	2	2	3	24	11	1	2
6	Vibrio alginolyticus UCD-32C	2	3	2	2	2	2	2	2	2	2	3	24	11	1	2
7	Vibrio alginolyticus ATCC 33787	3	4	3	3	2	3	3	3	3	3	5	35	11	1	3
8	Vibrio alginolyticus FDAARGOS_97	2	3	2	2	2	2	2	2	2	2	3	24	11	1	2
9	Vibrio alginolyticus K01M1	2	3	2	2	2	2	2	2	2	2	3	24	11	1	2
10	Vibrio alginolyticus K04M5	2	3	2	2	2	2	2	2	2	2	3	24	11	1	2
11	Vibrio alginolyticus K06K5	2	3	2	2	2	2	2	2	2	2	3	24	11	1	2
12	Vibrio alginolyticus K10K4	2	3	2	2	2	2	2	2	2	2	3	24	11	1	2
13	Vibrio alginolyticus K09K1	2	3	2	2	2	2	2	2	2	2	3	24	11	1	2
14	Vibrio alginolyticus K08M3	2	3	2	2	2	2	2	2	2	2	3	24	11	1	2
15	Vibrio alginolyticus K04M3	2	3	2	2	2	2	2	2	2	2	3	24	11	1	2
16	Vibrio alginolyticus FDAARGOS_114	2	3	2	2	2	2	2	2	2	2	3	24	11	1	2
17	Vibrio alginolyticus K04M1	2	3	2	2	2	2	2	2	2	2	3	24	11	1	2
18	Vibrio alginolyticus K05K4	2	3	2	2	2	2	2	2	2	2	3	24	11	1	2
19	Vibrio alginolyticus 10N.261.52.A3	2	3	2	2	2	2	2	2	2	2	3	24	11	1	2
20	Vibrio alginolyticus S6-61	2	3	2	2	2	2	2	2	2	2	3	24	11	1	3
21	Vibrio alginolyticus 2010V-1102	2	3	2	2	2	2	2	2	2	2	3	24	11	1	2
22	Vibrio alginolyticus L22Y01	2	3	2	2	2	2	2	2	2	2	3	24	11	1	2
23	Vibrio alginolyticus Vb1165	2	3	2	2	2	2	2	2	2	2	3	24	11	1	2
24	Vibrio alginolyticus VA181	2	3	2	2	2	2	2	2	2	2	3	24	11	1	3
25	Vibrio alginolyticus VA174	2	3	2	2	2	2	2	2	2	2	3	24	11	1	2
26	Vibrio alginolyticus VA170	2	3	3	2	2	2	2	2	2	2	3	25	11	1	2
27	Vibrio alginolyticus VA171	2	3	2	2	2	2	2	2	2	2	3	24	11	1	2
28	Vibrio alginolyticus VA150	2	3	2	2	2	2	2	2	2	2	3	24	11	1	2
29	Vibrio alginolyticus VA159	2	3	2	2	2	2	2	2	2	2	3	24	11	1	2
30	Vibrio alginolyticus VA144	2	3	2	2	2	2	2	2	2	2	3	24	11	1	2
31	Vibrio alginolyticus VA136	2	3	2	2	2	2	2	2	2	2	3	24	11	1	2
32	Vibrio alginolyticus VA134	2	3	2	2	2	2	2	2	2	2	3	24	11	1	2
33	Vibrio alginolyticus VA133	2	3	2	2	2	2	2	2	2	2	3	24	11	1	2
34	Vibrio alginolyticus VA123	2	3	2	2	2	2	2	2	2	2	3	24	11	1	2
35	Vibrio alginolyticus VA120	2	3	2	2	2	2	2	2	2	2	3	24	11	1	2
36	Vibrio alginolyticus VA112	2	3	2	2	2	2	2	2	2	2	3	24	11	1	2
37	Vibrio alginolyticus VA110	2	3	2	2	2	2	2	2	2	2	3	24	11	1	2
38	Vibrio alginolyticus VA105	2	3	2	2	2	2	2	2	2	2	3	24	11	1	2
39	Vibrio alginolyticus VA98	1	2	1	1	1	1	1	1	1	1	1	12	11	1	1
40	Vibrio alginolyticus VA104	2	3	2	2	2	2	2	2	2	2	3	24	11	1	2
41	Vibrio alginolyticus VA81	2	3	2	2	2	2	2	2	2	2	3	24	11	1	2
42	Vibrio alginolyticus VA89	2	3	2	2	2	2	2	2	2	2	3	24	11	1	2
43	Vibrio alginolyticus VA80	2	3	2	2	2	2	2	1	2	2	3	23	11	1	2
44	Vibrio alginolyticus VA82	2	3	2	2	2	2	2	2	2	2	3	24	11	1	2
45	Vibrio alginolyticus VA40	2	3	2	2	2	2	2	2	2	2	3	24	11	1	2
46	Vibrio alginolyticus VA43	3	5	3	3	3	3	3	3	3	2	3	34	11	1	3
47	Vibrio alginolyticus VA36	2	3	2	2	2	2	2	2	2	2	3	24	11	1	2
48	Vibrio alginolyticus VA24	2	3	2	2	2	2	2	2	2	2	3	24	11	1	3
49	Vibrio alginolyticus VA22	1	1	1	1	1	1	1	1	1	1	2	12	11	1	1
50	Vibrio alginolyticus VA18	2	3	2	2	2	2	2	2	2	2	3	24	11	1	2
51	Vibrio alginolyticus VA17	2	3	2	2	2	2	2	2	2	2	3	24	11	1	2
52	Vibrio alginolyticus VaphiSt2_B	2	3	2	2	2	2	2	2	2	2	3	24	11	1	2
53	Vibrio alginolyticus VaAres1_B	2	3	2	2	2	2	2	2	2	2	3	24	11	1	2
54	Vibrio alginolyticus VaphiSt2_A	2	3	2	2	2	2	2	2	2	2	3	24	11	1	2
55	Vibrio alginolyticus VaAres1_C	2	3	2	2	2	2	2	2	2	2	3	24	11	1	2
56	Vibrio alginolyticus VaAphrodite1_A	2	3	2	2	2	2	2	2	2	2	3	24	11	1	2
57	Vibrio alginolyticus VaAres1_A	2	3	2	2	2	2	2	2	2	2	3	24	11	1	2
58	Vibrio alginolyticus VaAphrodite1_C	2	3	2	2	2	2	2	2	2	2	3	24	11	1	2
59	Vibrio alginolyticus VaAphrodite1_B	2	3	2	2	2	2	2	2	2	2	3	24	11	1	2
60	Vibrio alginolyticus MCCC 1H00028	2	3	2	2	2	2	2	2	2	2	3	24	11	1	2
61	Vibrio alginolyticus ATCC 33787	4	4	3	3	3	3	3	3	3	3	5	37	11	1	3
62	Vibrio alginolyticus vb2134	2	3	2	2	3	2	2	2	2	2	3	25	11	1	3
63	Vibrio alginolyticus vb2084	2	3	2	2	3	2	2	2	2	2	3	25	11	1	2
64	Vibrio alginolyticus vb2091	3	3	2	2	2	2	2	2	3	3	4	28	11	1	3
65	Vibrio alginolyticus vb1402	2	5	2	3	3	2	2	3	4	2	3	31	11	1	3
66	Vibrio alginolyticus M14-00200	2	3	2	2	2	2	2	2	2	2	3	24	11	1	3
67	Vibrio alginolyticus M13-18719	2	3	2	2	2	2	2	2	2	2	3	24	11	1	2
68	Vibrio alginolyticus M13-18293	2	3	2	2	2	2	2	2	2	2	3	24	11	1	2
69	Vibrio alginolyticus HLBS-07	2	1	2	2	2	2	2	2	2	2	3	22	11	1	2
70	Vibrio alginolyticus NCTC12160	2	3	2	2	2	2	2	2	2	2	3	24	11	1	2
71	Vibrio alginolyticus NCTC10675	2	3	2	2	2	2	2	2	2	2	3	24	11	1	2
72	Vibrio cholerae P9-CHT63-05	1	1	1	1	1	1	1	1	1	1	2	12	11	1	2
73	Vibrio cholerae A12JL36W67	1	1	3	1	1	1	1	1	1	1	2	14	11	1	4
74	Vibrio cholerae A12JL36W49	1	1	1	1	1	1	1	1	1	1	2	12	11	1	4
75	Vibrio cholerae A121001W1	1	1	3	1	1	1	1	1	1	1	2	14	11	1	4
76	Vibrio cholerae A111010Z3	1	1	1	1	1	1	1	1	1	1	2	12	11	1	4
77	Vibrio cholerae A110912Z1	1	1	3	1	1	1	1	1	1	1	2	14	11	1	4
78	Aliivibrio fischeri KB2B1	2	2	3	2	2	2	2	2	2	2	2	23	11	1	4
79	Aliivibrio fischeri ES213	2	2	3	2	2	2	2	2	2	2	2	23	11	1	4
80	Aliivibrio fischeri Mb11B1	2	2	4	2	2	2	2	2	2	2	2	24	11	1	4
81	Aliivibrio fischeri MB13B2	2	2	3	2	2	2	2	2	2	2	2	23	11	1	3
82	Aliivibrio fischeri MB15A4	2	2	2	2	2	2	2	2	2	2	2	22	11	1	4
83	Aliivibrio fischeri MB13B3	2	2	4	2	2	2	2	2	2	2	2	24	11	1	4
84	Aliivibrio fischeri 5F97	2	2	2	2	2	2	2	2	2	2	2	22	11	1	3
85	Aliivibrio fischeri NBRC 101058	2	2	3	2	2	2	2	2	2	2	2	23	11	1	4
86	Aliivibrio fischeri emors.9.1	2	2	3	2	2	2	2	2	1	2	2	22	11	1	4
87	Aliivibrio fischeri emors.4.1	2	2	3	2	2	2	2	2	1	2	2	22	11	1	4
88	Aliivibrio fischeri emors.11.1	2	2	2	2	2	2	2	2	1	2	2	21	11	1	4
89	Aliivibrio fischeri emors.10.3	2	2	2	2	2	2	2	2	1	2	2	21	11	1	3
90	Aliivibrio fischeri KB2B1	2	2	3	2	2	2	2	2	1	2	2	22	11	1	4
91	Aliivibrio fischeri MB13B2	2	2	3	2	2	2	2	2	1	2	2	22	11	1	3
92	Aliivibrio fischeri ESM429_4	2	2	3	2	2	2	2	2	1	2	2	22	11	1	4
93	Vibrio harveyi HENC-01	3	5	3	3	3	3	3	3	3	3	3	35	11	1	3
94	Vibrio harveyi ATCC 33843 (392 [MAV])	3	5	3	3	3	3	3	3	3	3	4	36	11	1	3
95	Vibrio harveyi 823TEZ1	3	5	3	3	3	3	3	3	3	3	4	36	11	1	3
96	Vibrio harveyi BSW5	3	5	3	3	3	3	3	3	3	3	4	36	11	1	3
97	Vibrio harveyi BSW7	2	3	2	2	2	2	2	2	2	2	3	24	11	1	3
98	Vibrio harveyi CAIM463	5	8	4	4	4	4	4	4	4	4	4	49	11	1	4
99	Vibrio harveyi CAIM606	4	9	3	3	4	2	4	4	8	4	4	49	11	1	4
100	Vibrio harveyi ATCC 35804	3	5	4	3	3	3	4	2	5	3	3	38	11	1	5
101	Vibrio harveyi 2415-05	2	5	2	2	3	2	4	2	2	2	1	27	11	1	3
102	Vibrio harveyi CAIM1075	3	6	3	2	3	3	3	3	3	3	2	34	11	1	3
103	Vibrio harveyi CAIM148	3	5	3	3	3	3	2	3	3	3	3	34	11	1	4
104	Vibrio harveyi CAIM464	4	7	4	4	4	4	4	4	5	4	4	48	11	1	5
105	Vibrio harveyi KC13.17.5	3	5	3	3	3	3	3	3	3	3	4	36	11	1	3
106	Vibrio harveyi VH2	3	5	3	3	3	3	3	3	3	3	4	36	11	1	3
107	Vibrio harveyi VH5	3	6	3	3	3	3	3	3	3	3	1	34	11	1	3
108	Vibrio harveyi FDAARGOS_109	3	5	3	3	3	3	3	3	3	3	4	36	11	1	3
109	Vibrio harveyi FDAARGOS_107	3	5	3	3	3	3	3	3	3	3	4	36	11	1	4
110	Vibrio harveyi Hep-2a-10	3	5	3	3	3	3	3	3	3	3	3	35	11	1	3
111	Vibrio harveyi QT520	3	5	3	3	3	3	3	3	3	3	4	36	11	1	3
112	Vibrio harveyi LG353	2	4	2	2	2	2	2	2	2	2	1	23	11	1	2
113	Vibrio harveyi 345	3	5	3	3	3	3	3	3	3	3	2	34	11	1	2
114	Vibrio harveyi Y6	3	6	3	3	3	3	3	3	3	3	1	34	11	1	3
115	Vibrio harveyi GAN1709	3	6	3	3	3	3	3	3	3	3	2	35	11	1	3
116	Vibrio harveyi CAIM 1508	4	6	4	4	4	4	4	4	4	4	3	45	11	1	4
117	Vibrio harveyi CAIM 1754	3	5	3	3	3	3	3	3	3	3	2	34	11	1	2
118	Vibrio harveyi GAN1807	3	6	3	3	3	3	3	3	3	3	1	34	11	1	3
119	Vibrio harveyi WXL538	3	5	3	3	3	3	3	3	3	3	4	36	11	1	3
120	Vibrio harveyi 2011V-1164	2	4	2	2	2	2	1	2	2	2	2	23	11	1	2
121	Vibrio harveyi 2010V-1024	3	5	3	3	3	3	3	3	3	3	3	35	11	1	3
122	Vibrio harveyi 9567-98	4	6	4	4	4	4	4	4	4	3	3	44	11	1	4
123	Vibrio harveyi 2013V-1036	3	5	3	3	3	3	3	3	3	3	2	34	11	1	3
124	Vibrio harveyi 2014V-1006	3	5	3	3	3	3	3	3	3	3	2	34	11	1	2
125	Vibrio harveyi bablab_jr013	2	4	2	2	2	2	3	2	2	2	1	24	11	1	3
126	Vibrio harveyi bablab_jr006	2	4	2	2	2	2	2	2	2	2	0	22	10	1	2
127	Vibrio harveyi DP4N7-1	2	4	2	2	2	2	2	2	2	2	2	24	11	1	2
128	Vibrio harveyi XH2145	3	5	3	3	3	3	3	3	3	3	4	36	11	1	3
129	Vibrio harveyi PS09	3	5	3	3	3	3	3	3	3	3	4	36	11	1	3
130	Vibrio harveyi M14-00480	2	4	3	2	2	2	2	2	2	2	2	25	11	1	2
131	Vibrio harveyi M14-00197	2	4	2	2	2	2	2	2	2	2	2	24	11	1	2
132	Vibrio harveyi PS05	3	5	3	3	3	3	3	3	3	3	4	36	11	1	3
133	Vibrio harveyi M14-01152	3	5	3	3	3	3	3	3	3	3	3	35	11	1	3
134	Vibrio harveyi NCTC12970	3	5	3	3	3	3	3	3	3	3	4	36	11	1	3
135	Vibrio parahaemolyticus CFSAN007455	2	3	2	2	2	2	2	2	2	2	3	24	11	1	2
136	Vibrio parahaemolyticus CFSAN007437	2	3	2	2	2	2	2	2	2	2	3	24	11	1	2
137	Vibrio parahaemolyticus CFSAN007459	2	3	2	2	2	2	2	2	2	2	3	24	11	1	2
138	Vibrio parahaemolyticus CFSAN007433	1	2	1	1	1	1	1	1	1	1	1	12	11	1	1
139	Vibrio parahaemolyticus FIM-S1708+	2	3	2	2	2	2	2	2	2	2	3	24	11	1	2
140	Vibrio parahaemolyticus FIM-S1392-	2	3	3	2	2	2	2	2	2	2	3	25	11	1	2
141	Vibrio parahaemolyticus NCKU_CV_CHN	2	3	2	2	2	2	2	2	2	2	3	24	11	1	2
142	Vibrio parahaemolyticus K1275	2	3	2	2	1	2	2	2	2	2	3	23	11	1	2
143	Vibrio parahaemolyticus 08-0278	1	2	1	1	1	1	1	1	1	1	1	12	11	1	1
144	Vibrio parahaemolyticus RM-17-6	2	3	2	2	2	2	2	2	2	2	3	24	11	1	2
145	Vibrio parahaemolyticus 04-2550	2	3	2	2	2	2	2	2	2	2	3	24	11	1	2
146	Vibrio parahaemolyticus CFSAN018761	1	2	1	1	1	1	1	1	1	1	1	12	11	1	1
147	Vibrio parahaemolyticus CFSAN018764	2	3	3	2	2	2	2	2	2	2	3	25	11	1	2
148	Vibrio parahaemolyticus CFSAN018762	1	2	2	1	1	1	1	1	1	1	1	13	11	1	2
149	Vibrio parahaemolyticus CFSAN018765	2	3	3	2	2	2	2	2	2	2	3	25	11	1	2
150	Vibrio parahaemolyticus GCSL_R131	2	3	2	2	2	2	2	2	2	2	3	24	11	1	2
151	Vibrio parahaemolyticus CDC_K4556R	2	3	2	2	2	2	2	2	2	2	3	24	11	1	2
152	Vibrio parahaemolyticus CDC_K4558W	2	3	2	2	2	2	2	2	2	2	3	24	11	1	2
153	Vibrio parahaemolyticus CDC_K4636	2	3	2	2	2	2	2	2	2	2	3	24	11	1	2
154	Vibrio parahaemolyticus CDC_K5638	2	3	2	2	2	2	2	2	2	2	3	24	11	1	2
155	Vibrio parahaemolyticus PMA3.15	2	3	2	2	2	2	2	2	2	2	3	24	11	1	2
156	Vibrio parahaemolyticus PMA54.13	2	3	2	2	2	2	2	2	2	2	3	24	11	1	2
157	Vibrio parahaemolyticus PMA14.14	2	3	2	2	2	2	2	2	2	2	3	24	11	1	2
158	Vibrio parahaemolyticus Vp133	2	3	3	2	2	2	2	2	2	2	3	25	11	1	2
159	Vibrio parahaemolyticus Vp37	2	3	2	2	2	2	2	2	2	2	3	24	11	1	2
160	Vibrio parahaemolyticus MAVP56	1	2	1	1	1	1	1	1	1	1	1	12	11	1	1
161	Vibrio parahaemolyticus ND21	3	4	5	3	3	3	3	3	3	3	5	38	11	1	4
162	Vibrio parahaemolyticus ND20	3	4	5	3	3	3	3	3	3	3	5	38	11	1	4
163	Vibrio parahaemolyticus ND17	3	4	5	3	3	3	3	3	3	3	5	38	11	1	4
164	Vibrio parahaemolyticus ND15	3	4	5	3	3	3	3	3	3	3	5	38	11	1	4
165	Vibrio parahaemolyticus ND14	3	4	5	3	3	3	3	3	3	3	5	38	11	1	4
166	Vibrio parahaemolyticus NB13	3	4	5	3	3	3	3	3	3	3	5	38	11	1	4
167	Vibrio parahaemolyticus NB11	3	4	5	3	3	3	3	3	3	3	5	38	11	1	4
168	Vibrio parahaemolyticus NB08	3	4	5	3	3	3	3	3	3	3	5	38	11	1	4
169	Vibrio parahaemolyticus NB10	3	4	5	3	3	3	3	3	3	3	5	38	11	1	4
170	Vibrio parahaemolyticus NB07	3	4	5	3	3	3	3	3	3	3	5	38	11	1	4
171	Vibrio parahaemolyticus NA6	3	4	5	3	3	3	3	3	3	3	5	38	11	1	4
172	Vibrio parahaemolyticus NA8	3	4	5	3	3	3	3	3	3	3	5	38	11	1	4
173	Vibrio parahaemolyticus S107-1	2	3	3	2	2	2	2	1	2	2	2	23	11	1	1
174	Vibrio parahaemolyticus KS17.S5-1	2	3	2	2	2	2	2	2	2	2	3	24	11	1	2
175	Vibrio parahaemolyticus PB1937	2	3	2	2	2	2	2	2	2	2	3	24	11	1	3
176	Vibrio parahaemolyticus 229	1	2	1	1	1	1	1	1	1	1	1	12	11	1	1
177	Vibrio parahaemolyticus 160807	3	4	4	3	3	3	3	3	3	3	5	37	11	1	3
178	Vibrio parahaemolyticus Vp23	2	3	3	2	2	2	1	2	2	2	3	24	11	1	2
179	Vibrio parahaemolyticus G2_3	2	3	2	2	2	2	2	2	2	2	3	24	11	1	2
180	Vibrio parahaemolyticus F5_10	1	2	2	1	1	1	1	2	2	2	2	17	11	1	2
181	Vibrio parahaemolyticus F5_1	1	2	1	1	2	1	1	1	1	1	1	13	11	1	1
182	Vibrio parahaemolyticus F8_3	2	3	2	2	2	2	2	2	2	2	3	24	11	1	2
183	Vibrio parahaemolyticus F6_9	2	3	2	1	1	1	1	2	2	2	3	20	11	1	2
184	Vibrio parahaemolyticus F5_7	2	3	1	3	3	3	2	2	2	2	1	24	11	1	2
185	Vibrio parahaemolyticus F4_3	2	3	1	3	2	2	3	2	2	2	3	25	11	1	2
186	Vibrio parahaemolyticus E2_4	2	3	3	2	2	2	2	2	2	2	3	25	11	1	2
187	Vibrio parahaemolyticus E1_9	2	3	2	2	2	2	2	2	2	2	3	24	11	1	3
188	Vibrio parahaemolyticus D7_2	2	3	3	2	2	2	2	2	2	2	3	25	11	1	2
189	Vibrio parahaemolyticus D8_5	2	3	2	2	3	2	2	2	3	2	3	26	11	1	2
190	Vibrio parahaemolyticus D8_4	2	3	3	2	2	2	2	2	2	2	3	25	11	1	2
191	Vibrio parahaemolyticus D6_5	2	3	4	2	3	2	2	2	3	2	3	28	11	1	2
192	Vibrio parahaemolyticus D6_6	2	3	2	2	2	2	2	2	2	2	3	24	11	1	3
193	Vibrio parahaemolyticus D1_8	1	2	1	1	1	1	1	1	1	1	1	12	11	1	1
194	Vibrio parahaemolyticus D1_4	2	3	2	2	2	2	2	2	2	2	3	24	11	1	3
195	Vibrio parahaemolyticus C8_4	2	3	3	2	2	2	2	2	2	2	3	25	11	1	2
196	Vibrio parahaemolyticus C6_9	1	2	1	1	1	1	1	1	1	1	1	12	11	1	1
197	Vibrio parahaemolyticus C6_1	2	3	3	3	2	2	2	2	2	2	3	26	11	1	3
198	Vibrio parahaemolyticus C1_8	2	3	2	2	2	2	2	2	2	2	3	24	11	1	4
199	Vibrio parahaemolyticus C3_4	2	3	3	2	2	2	2	2	2	2	3	25	11	1	3
200	Vibrio parahaemolyticus C2_8	2	3	2	2	2	2	2	2	2	2	3	24	11	1	2
201	Vibrio parahaemolyticus C2_4	2	3	2	2	2	2	2	2	2	2	3	24	11	1	3
202	Vibrio parahaemolyticus C2_1	2	3	2	2	2	2	2	2	2	2	3	24	11	1	2
203	Vibrio parahaemolyticus C1_5	2	3	2	2	2	2	2	2	2	2	3	24	11	1	2
204	Vibrio parahaemolyticus B9_10	2	3	2	2	2	2	2	2	2	2	3	24	11	1	2
205	Vibrio parahaemolyticus B8_5	3	4	1	2	3	2	2	2	5	3	3	30	11	1	3
206	Vibrio parahaemolyticus B9_9	2	3	2	2	2	2	4	2	2	2	3	26	11	1	2
207	Vibrio parahaemolyticus B9_1	1	3	3	1	2	2	3	1	1	1	1	19	11	1	1
208	Vibrio parahaemolyticus C1_7	2	3	2	2	2	2	2	2	2	2	3	24	11	1	3
209	Vibrio parahaemolyticus B4_10	2	5	1	2	3	3	3	1	3	3	2	28	11	1	4
210	Vibrio parahaemolyticus B10_7	2	5	1	2	2	2	2	1	4	3	3	27	11	1	7
211	Vibrio parahaemolyticus A5_4	2	3	2	2	2	2	2	2	2	2	3	24	11	1	2
212	Vibrio parahaemolyticus A2_9	2	3	3	2	2	2	2	2	2	2	3	25	11	1	2
213	Vibrio parahaemolyticus B1_6	2	3	2	2	2	2	3	2	2	2	3	25	11	1	2
214	Vibrio parahaemolyticus A3_6	2	3	2	2	2	2	2	2	2	2	3	24	11	1	3
215	Vibrio parahaemolyticus A1_8	2	3	3	2	2	2	2	2	2	2	3	25	11	1	2
216	Vibrio parahaemolyticus A1_7	2	3	2	2	2	2	2	2	2	2	3	24	11	1	2
217	Vibrio parahaemolyticus A3_5	2	3	3	2	2	2	2	2	2	2	3	25	11	1	3
218	Vibrio parahaemolyticus VP162125	2	3	2	2	2	2	2	2	2	2	3	24	11	1	2
219	Vibrio parahaemolyticus VP161132	2	3	2	2	2	2	2	2	2	2	3	24	11	1	2
220	Vibrio parahaemolyticus VP162129	2	3	2	2	2	2	2	2	2	2	3	24	11	1	3
221	Vibrio parahaemolyticus HZ17-381	2	3	2	2	2	2	2	2	2	2	3	24	11	1	2
222	Vibrio parahaemolyticus PH698	2	3	3	2	2	2	2	2	2	2	3	25	11	1	2
223	Vibrio parahaemolyticus SEB2	2	3	3	2	2	2	2	2	2	2	3	25	11	1	3
224	Vibrio parahaemolyticus SAB6	2	3	4	2	2	2	2	2	2	2	3	26	11	1	3
225	Vibrio parahaemolyticus SEA5	2	3	3	2	2	2	2	2	2	2	3	25	11	1	3
226	Vibrio parahaemolyticus SDA1	2	3	2	2	2	2	2	2	2	2	3	24	11	1	2
227	Vibrio parahaemolyticus 2012AW-0154	2	3	2	2	2	2	2	2	2	2	3	24	11	1	2
228	Vibrio parahaemolyticus MSR17	2	3	2	2	2	2	2	3	2	2	3	25	11	1	3
229	Vibrio parahaemolyticus AM51552	2	3	2	2	2	2	2	2	2	2	3	24	11	1	2
230	Vibrio parahaemolyticus AM46865	2	3	2	2	2	2	2	2	2	2	3	24	11	1	2
231	Vibrio parahaemolyticus 2012AW-0353	2	3	2	2	2	2	2	2	2	2	3	24	11	1	2
232	Vibrio parahaemolyticus WS	2	3	3	2	2	2	2	2	2	2	3	25	11	1	2
233	Vibrio parahaemolyticus SM4	2	3	2	2	2	2	2	2	2	2	4	25	11	1	2
234	Vibrio parahaemolyticus SM3	2	3	2	2	2	2	2	2	2	2	4	25	11	1	2
235	Vibrio parahaemolyticus 20140624012-1	2	3	2	2	1	2	2	2	2	2	3	23	11	1	2
236	Vibrio parahaemolyticus 20140722001-1	2	3	3	2	2	2	2	2	2	2	3	25	11	1	3
237	Vibrio parahaemolyticus 20140829008-1	2	3	2	2	2	2	1	2	2	2	2	22	11	1	3
238	Vibrio parahaemolyticus 20160303005-1	2	3	2	2	2	2	2	2	2	2	3	24	11	1	3
239	Vibrio parahaemolyticus 1168-13	1	2	1	1	1	1	1	1	1	1	1	12	11	1	1
240	Vibrio parahaemolyticus 613-13	2	3	2	2	2	2	2	2	2	2	3	24	11	1	2
241	Vibrio parahaemolyticus RZM-01	2	3	3	2	2	2	2	2	2	2	3	25	11	1	3
242	Vibrio parahaemolyticus Vb1152	1	3	1	1	2	2	2	1	1	1	2	17	11	1	2
243	Vibrio parahaemolyticus Vb0606	2	3	2	1	1	3	2	1	3	2	1	21	11	1	3
244	Vibrio parahaemolyticus Vb0755	1	4	2	2	3	3	2	2	2	3	3	27	11	1	3
245	Vibrio parahaemolyticus Vb1214	2	4	1	2	3	2	2	2	4	1	2	25	11	1	3
246	Vibrio parahaemolyticus Vb0829	1	4	3	2	2	2	4	2	4	4	3	31	11	1	2
247	Vibrio parahaemolyticus Vb0786	1	6	2	2	2	2	3	2	3	2	3	28	11	1	3
248	Vibrio parahaemolyticus Vb0568	1	3	1	1	4	1	1	1	2	1	1	17	11	1	1
249	Vibrio parahaemolyticus Vb0541	1	2	2	1	1	1	2	1	1	1	2	15	11	1	1
250	Vibrio parahaemolyticus Vb0575	1	3	2	1	2	2	3	1	2	2	1	20	11	1	1
251	Vibrio parahaemolyticus TJA114	2	3	3	2	2	2	2	2	2	2	3	25	11	1	3
252	Vibrio parahaemolyticus VHT1_MFl	2	3	2	2	2	2	2	2	2	2	3	24	11	1	2
253	Vibrio parahaemolyticus M2401	2	4	4	3	3	3	3	3	3	3	5	36	11	1	2
254	Vibrio parahaemolyticus M2411	2	4	4	3	3	3	3	3	3	3	5	36	11	1	3
255	Vibrio parahaemolyticus M2413	2	3	2	2	2	2	2	2	2	2	3	24	11	1	2
256	Vibrio parahaemolyticus M0607	2	3	2	2	2	2	2	2	2	2	3	24	11	1	1
257	Vibrio parahaemolyticus M2415	2	3	2	2	2	2	2	2	2	2	3	24	11	1	1
258	Vibrio parahaemolyticus M0904	2	3	4	2	2	2	2	2	2	2	3	26	11	1	2
259	Vibrio parahaemolyticus NTY-EMS	2	3	3	2	2	2	2	2	2	2	3	25	11	1	2
260	Vibrio parahaemolyticus 17-VB00146	1	2	2	1	1	1	1	1	1	1	1	13	11	1	1
261	Vibrio parahaemolyticus VP17	2	3	2	2	2	2	2	2	2	2	3	24	11	1	3
262	Vibrio parahaemolyticus VpN3-33	2	3	2	2	2	2	2	2	2	2	3	24	11	1	2
263	Vibrio parahaemolyticus VpN8-42	2	3	2	2	2	2	2	2	2	2	3	24	11	1	2
264	Vibrio parahaemolyticus PV213	2	3	2	2	2	2	2	2	2	2	3	24	11	1	3
265	Vibrio parahaemolyticus M13-18718	2	3	2	2	2	2	2	2	2	2	3	24	11	1	2
266	Vibrio parahaemolyticus 17-VB00126	1	2	1	1	1	1	1	1	1	1	1	12	11	1	1
267	Vibrio parahaemolyticus 17-VB00175	1	2	1	1	1	1	1	1	1	1	1	12	11	1	1
268	Vibrio parahaemolyticus 18-VB00029	1	2	1	1	1	1	1	1	1	1	1	12	11	1	1
269	Vibrio parahaemolyticus 18-VB00031	1	2	1	1	1	1	1	1	1	1	1	12	11	1	1
270	Vibrio parahaemolyticus 18-VB0002930	1	2	1	1	1	1	1	1	1	1	1	12	11	1	1
271	Vibrio parahaemolyticus 17-VB00428	2	3	2	2	2	2	2	2	2	2	3	24	11	1	2
272	Vibrio vulnificus SREL214	1	2	1	1	1	1	1	1	1	1	1	12	11	1	1
273	Vibrio vulnificus VA-WGS-18041	2	3	2	2	2	2	2	2	2	2	3	24	11	1	2
274	Vibrio vulnificus WR1-BW	2	3	2	2	2	2	2	2	2	2	3	24	11	1	2
275	Vibrio vulnificus ELK 175	2	3	2	2	2	2	2	2	2	2	3	24	11	1	2
276	Vibrio vulnificus ELK 125	2	3	2	2	2	2	2	2	2	2	3	24	11	1	2
277	Vibrio vulnificus TAK 196	2	3	2	2	2	2	2	2	2	2	3	24	11	1	2
278	Vibrio vulnificus LEK 164	2	3	2	2	2	2	1	2	2	2	3	23	11	1	2
279	Vibrio vulnificus TAK 141	2	3	2	2	2	2	2	2	2	2	3	24	11	1	2
280	Vibrio campbellii UMTGB204	3	5	3	3	3	3	3	3	3	3	4	36	11	1	3
281	Vibrio campbellii 051011G	3	5	3	3	3	3	3	3	3	3	3	35	11	1	3
282	Vibrio campbellii 051011E	3	5	3	3	3	3	3	3	3	3	4	36	11	1	3
283	Vibrio campbellii 051011F	3	5	3	3	3	3	3	3	3	3	3	35	11	1	4
284	Vibrio campbellii 151112C	3	5	3	3	3	3	3	3	3	3	4	36	11	1	4
285	Vibrio campbellii CCS02	3	5	3	3	3	3	3	3	3	3	4	36	11	1	3
286	Vibrio campbellii 602L	3	5	3	2	2	2	4	3	3	3	3	33	11	1	4
287	Vibrio campbellii CAIM115	2	3	2	2	2	2	2	2	2	2	3	24	11	1	6
288	Vibrio campbellii CAIM1500	2	3	2	2	2	2	2	1	2	2	2	22	11	1	2
289	Vibrio campbellii E1	3	5	3	3	3	4	3	2	3	3	5	37	11	1	3
290	Vibrio campbellii LMB29	3	5	3	3	3	3	3	3	3	3	3	35	11	1	3
291	Vibrio campbellii 1114GL	3	5	3	3	3	3	3	3	3	3	3	35	11	1	3
292	Vibrio campbellii LB102	3	5	3	3	3	3	3	3	3	3	3	35	11	1	3
293	Vibrio campbellii VIB391	3	5	3	3	3	3	3	3	3	3	4	36	11	1	3
294	Vibrio campbellii 20130629003S01	3	5	3	3	3	3	3	3	3	3	3	35	11	1	3
295	Vibrio campbellii LA16-V1	2	4	4	3	3	3	3	3	3	3	3	34	11	1	3
296	Vibrio campbellii 151112C	3	5	2	3	3	3	3	3	2	3	4	34	11	1	3
297	Vibrio campbellii BoB-90	3	5	3	3	3	3	3	3	3	3	3	35	11	1	4
298	Vibrio campbellii BoB-53	3	5	3	3	3	3	3	3	3	3	3	35	11	1	3
299	Vibrio campbellii ABR2-13	2	3	2	2	2	2	2	2	2	2	3	24	11	1	2
300	Vibrio campbellii DS40M4	1	1	1	1	1	1	1	1	1	1	2	12	11	1	1
301	Vibrio campbellii 170502	3	5	3	3	3	3	3	3	3	3	4	36	11	1	5
302	Vibrio campbellii HF17	3	5	3	3	3	3	3	3	4	3	4	37	11	1	3
303	Vibrio campbellii DFP1796	3	5	3	3	3	3	3	3	3	3	4	36	11	1	4
304	Vibrio campbellii MP1_replicate39	1	1	1	1	1	1	1	1	1	1	2	12	11	1	2
305	Vibrio campbellii MP1_replicate38	1	1	1	1	1	1	1	1	1	1	2	12	11	1	2
306	Vibrio campbellii MP1_replicate36	1	1	1	1	1	1	1	1	1	1	2	12	11	1	2
307	Vibrio campbellii MP1_replicate37	1	1	1	1	1	1	1	1	1	1	2	12	11	1	2
308	Vibrio campbellii MP1_replicate35	1	1	1	1	1	1	1	1	1	1	2	12	11	1	2
309	Vibrio campbellii MP1_replicate34	1	1	1	1	1	1	1	1	1	1	2	12	11	1	2
310	Vibrio campbellii MP1_replicate33	1	1	1	1	1	1	1	1	1	1	2	12	11	1	2
311	Vibrio campbellii MP1_replicate32	1	1	1	1	1	1	1	1	1	1	2	12	11	1	2
312	Vibrio campbellii MP1_replicate31	1	1	1	1	1	1	1	1	1	1	2	12	11	1	2
313	Vibrio campbellii MP1_replicate30	1	1	1	1	1	1	1	1	1	1	2	12	11	1	2
314	Vibrio campbellii MP1_replicate29	1	1	1	1	1	1	1	1	1	1	2	12	11	1	2
315	Vibrio campbellii MP1_replicate28	1	1	1	1	1	1	1	1	1	1	2	12	11	1	2
316	Vibrio campbellii MP1_replicate27	1	1	1	1	1	1	1	1	1	1	2	12	11	1	2
317	Vibrio campbellii MP1_replicate26	1	1	1	1	1	1	1	1	1	1	2	12	11	1	2
318	Vibrio campbellii MP1_replicate25	1	1	1	1	1	1	1	1	1	1	2	12	11	1	2
319	Vibrio campbellii MP1_replicate24	1	1	1	1	1	1	1	1	1	1	2	12	11	1	2
320	Vibrio campbellii MP1_replicate23	1	1	1	1	1	1	1	1	1	1	2	12	11	1	2
321	Vibrio campbellii MP1_replicate21	1	1	1	1	1	1	1	1	1	1	2	12	11	1	2
322	Vibrio campbellii MP1_replicate20	1	1	1	1	1	1	1	1	1	1	2	12	11	1	2
323	Vibrio campbellii MP1_replicate22	1	1	1	1	1	1	1	1	1	1	2	12	11	1	2
324	Vibrio campbellii MP1_replicate19	1	1	1	1	1	1	1	1	1	1	2	12	11	1	2
325	Vibrio campbellii MP1_replicate18	1	1	1	1	1	1	1	1	1	1	2	12	11	1	2
326	Vibrio campbellii MP1_replicate16	1	1	1	1	1	1	1	1	1	1	2	12	11	1	2
327	Vibrio campbellii MP1_replicate15	1	1	1	1	1	1	1	1	1	1	2	12	11	1	2
328	Vibrio campbellii MP1_replicate17	1	1	1	1	1	1	1	1	1	1	2	12	11	1	2
329	Vibrio campbellii MP1_replicate14	1	1	1	1	1	1	1	1	1	1	2	12	11	1	2
330	Vibrio campbellii MP1_replicate13	1	1	1	1	1	1	1	1	1	1	2	12	11	1	2
331	Vibrio campbellii MP1_replicate11	1	1	1	1	1	1	1	1	1	1	2	12	11	1	2
332	Vibrio campbellii MP1_replicate12	1	1	1	1	1	1	1	1	1	1	2	12	11	1	2
333	Vibrio campbellii MP1_replicate9	1	1	1	1	1	1	1	1	1	1	2	12	11	1	2
334	Vibrio campbellii MP1_replicate8	1	1	1	1	1	1	1	1	1	1	2	12	11	1	2
335	Vibrio campbellii MP1_replicate10	1	1	1	1	1	1	1	1	1	1	2	12	11	1	2
336	Vibrio campbellii MP1_replicate6	1	1	1	1	1	1	1	1	1	1	2	12	11	1	2
337	Vibrio campbellii MP1_replicate7	1	1	1	1	1	1	1	1	1	1	2	12	11	1	2
338	Vibrio campbellii MP1_replicate4	1	1	1	1	1	1	1	1	1	1	2	12	11	1	2
339	Vibrio campbellii MP1_replicate5	1	1	1	1	1	1	1	1	1	1	2	12	11	1	2
340	Vibrio campbellii MP1_replicate3	1	1	1	1	1	1	1	1	1	1	2	12	11	1	2
341	Vibrio campbellii MP1_replicate2	1	1	1	1	1	1	1	1	1	1	2	12	11	1	2
342	Vibrio campbellii MP1_replicate1	1	2	1	1	1	1	1	1	2	1	2	14	11	1	2
343	Vibrio campbellii FXH286	2	3	2	2	2	2	2	2	2	2	3	24	11	1	2
344	Vibrio campbellii KNH1	2	3	2	2	2	2	2	2	2	2	3	24	11	1	3
345	Vibrio campbellii IFL1	3	5	3	3	3	3	3	3	3	3	4	36	11	1	4
346	Vibrio aestuarianus 03/008t	1	1	1	1	1	1	1	1	1	1	2	12	11	1	1
347	Vibrio aestuarianus LMG 7909	1	1	1	1	1	1	1	1	1	1	2	12	11	1	1
348	Vibrio metschnikovii M19.1W	0	0	0	0	0	0	0	0	0	0	0	0	0	0	0
349	Vibrio metschnikovii M1W	0	0	0	0	0	0	0	0	0	0	0	0	0	0	0
350	Vibrio splendidus UCD-SED10	2	3	2	2	2	2	2	2	2	2	3	24	11	1	2
351	Vibrio splendidus 1A01	2	3	2	2	2	2	2	2	2	2	3	24	11	1	2
352	Vibrio splendidus 10N.286.52.B4	1	1	1	1	1	1	1	1	1	1	2	12	11	1	1
353	Vibrio splendidus 10N.286.52.F10	2	3	2	2	2	2	2	2	2	2	3	24	11	1	2
354	Vibrio splendidus 10N.261.46.B10	2	3	2	2	2	2	2	2	2	2	3	24	11	1	2
355	Vibrio splendidus 10N.261.45.E8	2	3	2	2	2	2	2	2	2	2	3	24	11	1	2
356	Vibrio splendidus 10N.261.46.E9	2	3	2	2	2	2	2	2	2	2	3	24	11	1	2
357	Vibrio splendidus 10N.261.49.A1	2	3	2	2	2	2	2	2	2	2	3	24	11	1	2
358	Vibrio splendidus ZS_185	1	1	1	1	1	1	1	1	1	1	2	12	11	1	1
359	Vibrio splendidus ZF_41	2	3	2	2	2	2	2	2	2	2	3	24	11	1	2
360	Vibrio splendidus ZS_183	1	1	1	1	1	1	1	1	1	1	2	12	11	1	1
361	Vibrio splendidus ZS_213	1	1	1	1	1	1	1	1	1	1	2	12	11	1	1
362	Vibrio splendidus 1S_129	1	1	1	1	1	1	1	1	1	1	2	12	11	1	1
363	Vibrio splendidus ZS_2	1	1	1	1	1	1	1	1	1	1	2	12	11	1	1
364	Vibrio splendidus ZS_173	1	1	1	1	1	1	1	1	1	1	2	12	11	1	1
365	Vibrio splendidus 5S_238	1	1	1	1	1	1	1	1	1	1	2	12	11	1	1
366	Vibrio splendidus 1S_296	1	1	1	1	1	1	1	1	1	1	2	12	11	1	1
367	Vibrio splendidus 1S_146	2	3	2	2	2	2	2	2	2	2	3	24	11	1	2
368	Vibrio splendidus G2R10	2	3	2	2	2	2	2	2	2	2	3	24	11	1	2
369	Vibrio splendidus 10N.222.52.A11	2	3	2	2	2	2	2	2	2	2	3	24	11	1	2
370	Vibrio splendidus 10N.261.46.B3	2	3	2	2	2	2	2	2	2	2	3	24	11	1	2
371	Aliivibrio salmonicida VS224	2	3	3	2	2	2	3	2	3	2	1	25	11	1	1
372	Vibrio diabolicus FDAARGOS_99	2	3	2	2	2	2	2	2	2	2	3	24	11	1	2
373	Vibrio diabolicus SLV18	2	3	2	2	2	2	2	2	2	2	3	24	11	1	2
374	Vibrio anguillarum S2 2/9	1	1	2	1	1	1	1	1	1	1	2	13	11	1	3
375	Moritella viscosa K58	2	3	1	3	2	2	2	2	2	2	3	24	11	1	2
376	Moritella viscosa NVI 5482	2	3	1	3	2	2	2	2	2	2	3	24	11	1	2
377	Moritella viscosa F57	2	3	1	3	2	2	2	2	2	2	3	24	11	1	2
378	Moritella viscosa NVI 5450	2	3	1	3	2	2	2	2	2	2	3	24	11	1	2
379	Moritella viscosa Vvi-11	2	3	1	3	2	2	2	2	2	2	3	24	11	1	2
380	Moritella viscosa NVI 4917	2	3	1	3	2	2	2	2	2	2	3	24	11	1	2
381	Moritella viscosa Vvi-7	2	3	1	3	2	2	2	2	2	2	3	24	11	1	2
382	Vibrio lentus 5F79	1	1	1	1	1	1	1	1	1	1	2	12	11	1	1
383	Vibrio lentus 10N.222.54.E4	2	3	2	2	2	2	1	2	2	2	3	23	11	1	2
384	Vibrio lentus 10N.286.55.E1	2	3	2	2	2	2	2	2	2	2	3	24	11	1	2
385	Vibrio lentus 10N.286.55.C2	0	0	0	0	0	0	0	0	0	0	0	0	0	0	0
386	Vibrio lentus 10N.286.45.B8	0	0	0	0	0	0	0	0	0	0	0	0	0	0	0
387	Vibrio lentus 10N.286.45.E6	1	1	1	1	1	1	1	1	1	1	2	12	11	1	1
388	Vibrio lentus 10N.286.46.A11	1	1	1	1	1	1	1	1	1	1	2	12	11	1	1
389	Vibrio lentus 10N.286.46.B11	0	0	0	0	0	0	0	0	0	0	0	0	0	0	0
390	Vibrio lentus 10N.286.46.E8	1	2	1	1	1	1	1	1	1	1	1	12	11	1	1
391	Vibrio lentus 10N.286.48.A2	0	0	0	0	0	0	0	0	0	0	0	0	0	0	0
392	Vibrio lentus 10N.286.48.A9	0	0	0	0	0	0	0	0	0	0	0	0	0	0	0
393	Vibrio lentus 10N.286.49.A12	2	3	2	2	2	2	2	2	2	2	3	24	11	1	2
394	Vibrio lentus 10N.286.51.A1	2	3	2	2	2	2	2	2	2	2	3	24	11	1	2
395	Vibrio lentus 10N.286.51.C2	0	0	0	0	0	0	0	0	0	0	0	0	0	0	0
396	Vibrio lentus 10N.286.54.A1	2	3	2	2	2	2	2	2	2	2	3	24	11	1	2
397	Vibrio lentus 10N.286.54.A6	2	3	2	2	2	2	2	2	2	2	3	24	11	1	2
398	Vibrio lentus 10N.286.54.A8	2	3	2	2	2	2	2	2	2	2	3	24	11	1	2
399	Vibrio lentus 10N.286.54.E1	2	3	2	2	2	2	2	2	2	2	3	24	11	1	2
400	Vibrio lentus 10N.286.54.E7	2	3	2	2	2	2	2	2	2	2	3	24	11	1	2
401	Vibrio lentus 10N.286.55.A1	2	3	2	2	2	2	2	2	2	2	3	24	11	1	2
402	Vibrio lentus 10N.286.55.A2	0	0	0	0	0	0	0	0	0	0	0	0	0	0	0
403	Vibrio lentus 10N.286.55.C1	0	0	0	0	0	0	0	0	0	0	0	0	0	0	0
404	Vibrio lentus 10N.286.55.C12	2	3	2	2	2	2	2	2	2	2	3	24	11	1	2
405	Vibrio lentus 10N.286.45.B9	2	3	3	2	2	2	2	2	2	2	3	25	11	1	2
406	Vibrio lentus 10N.286.45.C3	0	0	0	0	0	0	0	0	0	0	0	0	0	0	0
407	Vibrio lentus 10N.286.45.C1	2	3	2	2	2	2	2	2	2	2	3	24	11	1	2
408	Vibrio lentus 10N.286.45.C8	2	3	2	2	2	2	2	2	2	2	3	24	11	1	2
409	Vibrio lentus 10N.286.46.A10	2	3	2	2	2	2	2	2	2	2	3	24	11	1	2
410	Vibrio lentus 10N.286.46.B8	2	3	2	2	2	2	2	2	2	2	3	24	11	1	2
411	Vibrio lentus 10N.286.48.A4	2	3	2	2	2	2	2	2	2	2	3	24	11	1	2
412	Vibrio lentus 10N.286.49.C5	2	3	2	2	2	2	2	2	2	2	3	24	11	1	2
413	Vibrio lentus 10N.286.49.F11	2	3	3	2	2	2	2	2	2	2	3	25	11	1	2
414	Vibrio lentus 10N.286.51.B9	2	3	2	2	2	2	2	2	2	2	3	24	11	1	2
415	Vibrio lentus 10N.286.52.B7	2	3	2	2	2	2	2	2	2	2	3	24	11	1	2
416	Vibrio lentus 10N.286.52.E10	2	3	3	2	2	2	2	2	2	2	3	25	11	1	2
417	Vibrio lentus 10N.286.54.A11	2	3	2	2	2	2	2	2	2	2	3	24	11	1	2
418	Vibrio lentus 10N.286.54.B1	2	3	2	2	2	2	2	2	2	2	3	24	11	1	2
419	Vibrio lentus 10N.286.54.B8	2	3	2	2	2	2	2	2	2	2	3	24	11	1	2
420	Vibrio lentus 10N.286.54.C8	2	3	2	2	2	2	3	2	3	3	3	27	11	1	2
421	Vibrio lentus 10N.286.54.E12	2	3	2	2	2	2	2	2	2	2	3	24	11	1	2
422	Vibrio lentus 10N.286.54.F7	2	3	2	2	2	2	2	2	2	2	3	24	11	1	2
423	Vibrio lentus 10N.286.54.F6	2	3	2	2	2	2	2	2	2	2	3	24	11	1	2
424	Vibrio lentus 10N.286.54.F8	2	3	2	2	3	2	3	2	3	2	2	26	11	1	2
425	Vibrio lentus 10N.261.45.C3	2	3	2	2	2	2	2	2	2	2	3	24	11	1	2
426	Vibrio lentus 10N.261.45.B10	2	3	3	2	2	2	2	2	2	2	3	25	11	1	2
427	Vibrio lentus 10N.261.45.E12	2	3	2	2	2	2	2	2	2	2	3	24	11	1	2
428	Vibrio lentus 10N.261.45.E3	2	3	3	2	2	2	2	2	2	2	3	25	11	1	2
429	Vibrio lentus 10N.261.45.F9	2	3	3	2	2	2	2	2	2	2	3	25	11	1	2
430	Vibrio lentus 10N.261.46.B12	2	3	2	2	2	2	2	2	2	2	3	24	11	1	2
431	Vibrio lentus 10N.261.45.F8	2	3	2	2	2	2	2	2	2	2	3	24	11	1	2
432	Vibrio lentus 10N.261.46.A1	2	3	2	2	2	2	2	2	2	2	3	24	11	1	2
433	Vibrio lentus 10N.261.46.B5	2	3	2	2	2	2	2	2	2	2	3	24	11	1	2
434	Vibrio lentus 10N.261.46.F8	1	2	1	1	2	2	2	1	1	1	1	15	11	1	2
435	Vibrio lentus 10N.261.48.A1	2	3	2	2	2	2	2	2	2	2	3	24	11	1	2
436	Vibrio lentus 10N.261.48.A9	2	3	2	2	2	2	2	2	2	2	3	24	11	1	2
437	Vibrio lentus 10N.261.48.C11	1	2	1	1	1	1	1	1	1	1	1	12	11	1	1
438	Vibrio lentus 10N.261.48.C12	2	3	2	2	2	2	2	2	2	2	3	24	11	1	2
439	Vibrio lentus 10N.261.51.C9	2	3	3	2	2	2	2	2	2	2	3	25	11	1	2
440	Vibrio lentus 10N.261.51.F8	1	2	1	1	1	1	1	1	1	1	1	12	11	1	1
441	Vibrio lentus 10N.261.52.B2	2	3	2	2	2	2	2	2	2	2	3	24	11	1	2
442	Vibrio lentus 10N.261.52.C5	2	3	2	2	2	2	2	2	2	2	3	24	11	1	2
443	Vibrio lentus 10N.261.52.C7	2	3	3	2	2	2	2	2	2	2	3	25	11	1	2
444	Vibrio lentus 10N.261.45.C7	2	3	2	2	2	2	2	2	2	2	3	24	11	1	2
445	Vibrio lentus 10N.261.48.B11	2	3	2	2	2	2	2	2	2	2	3	24	11	1	2
446	Vibrio lentus 10N.261.49.F8	2	3	2	2	2	2	2	2	2	2	3	24	11	1	2
447	Vibrio lentus 10N.261.51.A9	2	3	2	2	2	2	2	2	2	2	3	24	11	1	2
448	Vibrio lentus 10N.261.51.F9	2	3	2	2	2	2	2	2	2	2	3	24	11	1	2
449	Vibrio lentus 10N.261.55.A8	2	3	2	2	2	2	2	2	3	2	3	25	11	1	2
450	Vibrio lentus 10N.261.55.B3	2	3	2	2	2	2	2	2	2	2	3	24	11	1	2
451	Vibrio lentus 10N.261.55.E5	2	3	2	2	2	2	2	2	2	2	3	24	11	1	2
452	Vibrio lentus 10N.261.55.E8	2	3	2	2	2	2	2	2	2	2	3	24	11	1	2
453	Vibrio lentus 10N.261.52.F12	2	3	2	2	2	2	2	2	2	2	3	24	11	1	2
454	Vibrio lentus 10N.261.52.F1	2	3	2	2	2	2	2	2	2	2	3	24	11	1	2
455	Vibrio lentus 10N.261.52.F7	1	2	1	1	1	1	1	1	1	1	1	12	11	1	1
456	Vibrio lentus 10N.286.51.F12	2	3	2	2	2	2	2	2	2	2	3	24	11	1	2
457	Vibrio lentus 10N.261.55.C8	2	3	2	2	2	2	2	2	2	2	3	24	11	1	2
458	Vibrio lentus 10N.261.52.C9	0	0	0	0	0	0	0	0	0	0	0	0	0	0	0
459	Vibrio lentus 10N.222.55.B12	2	3	2	2	2	2	2	2	2	2	3	24	11	1	2
460	Vibrio lentus 10N.222.55.E5	2	3	2	2	2	2	2	2	2	2	3	24	11	1	2
461	Vibrio lentus 10N.222.49.B10	2	3	2	2	2	2	2	2	2	2	3	24	11	1	2
462	Vibrio lentus 10N.222.48.A1	2	3	2	2	2	2	2	2	2	2	3	24	11	1	2
463	Vibrio lentus 10N.222.46.C3	2	3	2	2	2	2	2	2	2	2	3	24	11	1	2
464	Vibrio lentus 40M4T	1	3	2	2	2	2	2	2	2	2	3	23	11	1	2
465	Vibrio lentus 10N.286.54.B4	1	3	2	2	2	2	2	1	2	2	3	22	11	1	2
466	Vibrio lentus 10N.286.52.E12	1	3	2	2	2	2	2	1	2	2	3	22	11	1	2
467	Vibrio lentus 10N.222.46.E3	1	3	2	2	2	2	2	1	2	2	3	22	11	1	2
468	Vibrio lentus 10N.286.54.B4	2	3	2	2	2	2	2	2	2	2	3	24	11	1	2
469	Vibrio lentus 10N.286.52.E12	2	3	2	2	2	2	2	2	2	2	3	24	11	1	2
470	Vibrio lentus 10N.286.48.A12	1	2	1	1	1	1	1	1	1	1	1	12	11	1	1
471	Vibrio lentus 10N.261.51.C7	2	3	2	2	2	2	2	2	2	2	3	24	11	1	2
472	Vibrio lentus 10N.261.49.F6	2	4	2	2	2	2	2	2	3	2	3	26	11	1	2
473	Vibrio neptunius S2394	2	3	4	2	2	2	2	2	2	2	3	26	11	1	6
474	Vibrio neptunius PP-313	1	3	3	2	2	2	2	2	1	2	2	22	11	1	7
475	Vibrio neptunius PP-145.98	1	3	3	2	2	2	2	2	1	2	2	22	11	1	7
476	Vibrio neptunius PP-259	1	3	3	2	2	2	2	2	2	2	3	24	11	1	4
477	Vibrio neptunius PP-256	1	3	3	2	2	2	2	2	1	2	2	22	11	1	7
478	Vibrio neptunius PP-307	1	3	3	2	2	2	2	2	1	2	2	22	11	1	7
479	Vibrio neptunius KCTC 12702	2	2	2	1	2	1	2	2	2	2	2	20	11	1	3
480	Vibrio neptunius PP-145.98	2	3	3	2	2	2	2	2	2	2	2	24	11	1	7
481	Vibrio brasiliensis M14-00614	2	3	6	2	2	2	2	2	2	2	3	28	11	1	4
482	Vibrio brasiliensis M14-00194	3	5	7	3	3	3	3	3	3	3	4	40	11	1	5
483	Vibrio kanaloae 10N.261.49.B3	1	1	2	1	1	1	1	1	1	1	2	13	11	1	1
484	Vibrio kanaloae 10N.286.45.A9	1	1	5	1	1	1	1	1	1	1	2	16	11	1	1
485	Vibrio kanaloae 10N.261.48.E7	1	1	2	1	1	1	1	1	1	1	2	13	11	1	1
486	Vibrio kanaloae 10N.222.51.B7	1	1	5	1	1	1	1	1	1	1	2	16	11	1	1
487	Vibrio chagasii Vibrio chagasii 18LP	0	0	0	0	0	0	0	0	0	0	0	0	0	0	0
488	Vibrio hepatarius E3R11	2	3	3	2	2	2	2	2	2	1	3	24	11	1	4
489	Vibrio coralliilyticus OCN014	2	2	2	2	2	2	2	2	2	2	3	23	11	1	2
490	Vibrio coralliilyticus RE98	2	3	2	2	2	2	2	2	2	2	3	24	11	1	2
491	Vibrio coralliilyticus RE22	2	3	2	2	2	2	2	2	2	2	3	24	11	1	2
492	Vibrio coralliilyticus 080116A	2	3	2	2	2	2	2	2	2	2	3	24	11	1	2
493	Vibrio coralliilyticus RE87	2	3	2	2	2	2	2	2	2	2	3	24	11	1	2
494	Vibrio coralliilyticus AIC-7	2	3	2	2	2	2	2	2	2	2	3	24	11	1	2
495	Vibrio coralliilyticus RE22	2	3	2	2	2	2	2	2	2	2	3	24	11	1	2
496	Vibrio coralliilyticus X00-12-4	1	3	2	2	2	2	2	2	1	2	2	21	11	1	2
497	Vibrio coralliilyticus RE90	1	3	2	2	2	2	2	2	1	2	2	21	11	1	2
498	Vibrio coralliilyticus C154	1	3	2	2	2	2	2	2	1	2	2	21	11	1	2
499	Vibrio coralliilyticus 081216C	1	3	2	2	2	2	2	2	1	2	2	21	11	1	2
500	Vibrio coralliilyticus 071316B	1	3	2	2	2	2	2	2	1	2	2	21	11	1	2
501	Vibrio coralliilyticus 09-121-3	1	3	2	2	2	2	2	2	1	2	2	21	11	1	2
502	Vibrio coralliilyticus AIC-5	1	3	2	2	2	2	2	2	1	2	2	21	11	1	2
503	Vibrio coralliilyticus ATCC 19105	1	3	2	2	2	2	2	2	1	2	2	21	11	1	2
504	Vibrio coralliilyticus CN26H-1	1	3	3	2	2	2	2	2	1	2	2	22	11	1	2
505	Vibrio coralliilyticus MCA-25	1	3	3	2	2	2	2	2	1	2	2	22	11	1	2
506	Vibrio coralliilyticus MCA-32	1	3	3	2	2	2	2	2	1	2	2	22	11	1	2
507	Vibrio coralliilyticus CN52H-1	1	3	2	2	2	2	2	2	1	2	2	21	11	1	2
508	Vibrio coralliilyticus OfT7-21	1	3	2	2	2	2	2	2	1	2	2	21	11	1	2
509	Vibrio coralliilyticus OfT6-17	1	3	2	2	2	2	2	2	1	2	2	21	11	1	2
510	Vibrio coralliilyticus OfT6-21	1	3	2	2	2	2	2	2	1	2	2	21	11	1	2
511	Vibrio coralliilyticus Vic-OC-068	3	5	2	3	3	2	3	2	2	2	4	31	11	1	3
512	Vibrio rotiferianus CBC12	3	4	3	3	3	3	3	3	3	3	2	33	11	1	3
513	Vibrio tasmaniensis UCD-FRSSP16_25	2	3	2	2	2	2	2	2	2	2	3	24	11	1	2
514	Vibrio tasmaniensis UCD-FRSSP16_35	2	3	2	2	2	2	2	2	2	2	3	24	11	1	2
515	Vibrio tasmaniensis 10N.261.51.E11	1	1	1	1	1	1	1	1	1	1	2	12	11	1	1
516	Vibrio tasmaniensis 10N.261.52.A6	1	1	1	1	1	1	1	1	1	1	2	12	11	1	2
517	Vibrio crassostreae LGP7	1	2	0	1	1	1	1	1	1	1	0	10	9	1	1
518	Vibrio crassostreae 26_O_11	1	2	0	1	1	1	1	1	1	1	0	10	9	1	1
519	Vibrio crassostreae 29_O_38	1	2	0	1	1	1	1	1	1	1	0	10	9	1	1
520	Vibrio crassostreae 28_O_19	1	2	0	1	1	1	1	1	1	1	0	10	9	1	1
521	Vibrio crassostreae LGP15	1	2	0	1	1	1	1	1	1	1	0	10	9	1	1
522	Vibrio crassostreae J5-28	1	2	0	1	1	1	1	1	1	1	0	10	9	1	1
523	Vibrio crassostreae J5-23	1	2	0	1	1	1	1	1	1	1	0	10	9	1	1
524	Vibrio crassostreae J5-24	1	2	0	1	1	1	1	1	1	1	0	10	9	1	1
525	Vibrio crassostreae 31_O_82	1	2	0	1	1	1	1	1	1	1	0	10	9	1	1
526	Vibrio crassostreae 28_O_28	1	2	0	1	1	1	1	1	1	1	0	10	9	1	1
527	Vibrio europaeus NPI-1	3	5	4	3	3	3	3	3	3	3	4	37	11	1	5
528	Vibrio europaeus 07/118 T2	3	5	3	3	3	3	3	3	3	3	4	36	11	1	5
529	Vibrio alginolyticus 12G01	2	3	2	2	2	2	2	2	2	2	3	24	11	1	2
530	Vibrio sp. AND4	1	1	1	1	1	1	1	1	1	1	2	12	11	1	3
531	Photobacterium kishitanii FS-8.1	1	1	2	1	1	1	1	1	1	1	2	13	11	1	1
532	Aliivibrio fischeri MJ11	2	2	3	2	2	2	2	2	2	2	2	23	11	1	4
533	Vibrio ostreicida UCD-KL16	2	3	2	2	2	2	2	2	2	2	3	24	11	1	2
534	Vibrio ostreicida PP-203	2	3	2	2	2	2	2	2	1	2	3	23	11	1	2
535	Vibrio splendidus ZF-90	1	1	1	1	1	1	1	1	1	1	2	12	11	1	1
536	Vibrio splendidus 5S-101	1	1	1	1	1	1	1	1	1	1	2	12	11	1	1
537	Aliivibrio logei 5S-186	2	2	3	2	2	2	2	2	2	2	2	23	11	1	4
538	Vibrio marisflavi CECT 7928 WH134	5	6	3	3	3	4	4	3	3	3	3	40	11	1	3
539	Vibrio harveyi 1DA3	3	5	3	3	2	3	2	3	3	3	3	33	11	1	3
540	Vibrio coralliilyticus ATCC BAA-450	2	3	2	2	2	2	2	2	2	2	3	24	11	1	2
541	Vibrio owensii 47666-1	3	5	3	3	3	3	3	3	3	3	4	36	11	1	3
542	Vibrio owensii OCN002	3	5	3	3	3	3	3	3	3	3	4	36	11	1	4
543	Vibrio owensii 051011B	3	5	3	3	3	3	3	3	3	3	4	36	11	1	5
544	Vibrio owensii GRA50-12	3	5	3	3	3	3	3	3	3	3	4	36	11	1	3
545	Vibrio owensii SH14	3	5	3	3	3	3	3	3	3	3	4	36	11	1	4
546	Vibrio owensii NCCB 76037	3	5	3	3	3	3	3	3	3	3	4	36	11	1	3
547	Vibrio owensii XSBZ03	3	5	3	3	3	3	3	3	3	3	4	36	11	1	3
548	Vibrio owensii 051011B	3	5	3	3	3	3	3	3	3	3	4	36	11	1	5
549	Vibrio owensii 1700302	3	5	3	3	3	3	3	3	3	3	4	36	11	1	5
550	Vibrio owensii V180403	3	5	4	3	3	3	3	3	3	3	4	37	11	1	3
551	Vibrio owensii BR345	3	5	3	3	3	3	3	3	3	3	4	36	11	1	3
552	Vibrio owensii 00-18-3-1	3	5	3	3	3	3	3	3	3	3	4	36	11	1	3
553	Vibrio owensii bablab_jr009	3	5	3	3	3	3	3	3	3	3	4	36	11	1	3
554	Vibrio owensii bablab_jr007	3	5	3	3	3	3	3	3	3	3	4	36	11	1	3
555	Vibrio owensii bablab_jr005	3	5	3	3	3	3	3	3	3	3	4	36	11	1	4
556	Vibrio owensii bablab_jr002	3	6	3	3	3	3	3	3	3	3	4	37	11	1	4
557	Vibrio owensii NCTC11318	3	5	3	3	3	3	3	3	3	3	4	36	11	1	3
558	Vibrio jasicida 200612G	3	5	4	3	3	3	3	3	3	3	4	37	11	1	4
559	Vibrio jasicida 201212A	3	5	3	3	3	3	3	3	3	3	4	36	11	1	7
560	Vibrio jasicida NCCB 100079	3	5	3	3	3	3	3	3	3	3	4	36	11	1	4
561	Vibrio jasicida BFLP-10	3	5	3	3	3	3	3	3	3	3	4	36	11	1	3
562	Vibrio jasicida MWB 30	3	5	3	3	3	3	3	3	3	3	4	36	11	1	4
563	Vibrio jasicida M3	3	5	3	3	3	3	3	3	3	3	4	36	11	1	3
564	Vibrio jasicida idb.1.4	3	5	3	3	3	3	3	3	3	3	4	36	11	1	4
565	Vibrio jasicida GB-215	3	5	3	3	3	3	3	3	3	3	4	36	11	1	3
566	Vibrio jasicida fram1	3	5	3	3	3	3	3	3	3	3	4	36	11	1	4
567	Vibrio jasicida CECT 7692	3	5	3	3	3	3	3	3	3	3	4	36	11	1	3
568	Vibrio jasicida B-356	3	5	3	3	3	3	3	3	3	3	4	36	11	1	4
569	Vibrio jasicida 270813B	3	5	4	3	3	3	3	3	3	3	4	37	11	1	4
570	Vibrio jasicida ABR3-11	3	5	4	3	3	3	3	3	3	3	4	37	11	1	5
571	Vibrio jasicida T3G01	3	5	3	3	3	3	3	3	3	3	4	36	11	1	3
572	Vibrio jasicida Vibrio jasicida 20LP	2	3	2	2	2	2	2	2	2	2	3	24	11	1	3
573	Vibrio caribbeanicus ATCC BAA-2122	2	3	2	2	2	2	2	2	2	2	3	24	11	1	2
574	Vibrio tubiashii NCIMB 1337 = ATCC 19106	3	5	3	3	3	3	3	3	3	3	4	36	11	1	3
575	Vibrio coralliilyticus P1	2	3	2	2	2	2	2	2	2	2	2	23	11	1	2
576	Vibrio brasiliensis LMG 20546	2	3	3	2	2	2	2	2	2	2	3	25	11	1	4
577	Vibrio sp. HENC-03	3	5	3	3	3	3	3	3	3	3	4	36	11	1	3
578	Vibrio tubiashii ATCC 19109	3	5	3	3	3	3	2	3	3	3	4	35	11	1	2
579	Vibrio tubiashii ATCC 19109	3	5	3	3	3	3	3	3	3	3	4	36	11	1	3
580	Vibrio campbellii DS40M4	1	1	1	1	1	1	1	1	1	1	2	12	11	1	1
581	Vibrio harveyi CAIM 1792	3	5	3	3	3	2	2	3	3	3	3	33	11	1	3
582	Vibrio splendidus FF-500	2	3	2	2	2	2	2	2	2	2	3	24	11	1	2
583	Vibrio tasmaniensis 1F-187	1	1	1	1	1	1	1	1	1	1	2	12	11	1	1
584	Vibrio tasmaniensis 5F-79	1	1	1	1	1	1	1	1	1	1	2	12	11	1	1
585	Vibrio tasmaniensis ZS-17	1	2	1	2	2	2	2	1	1	1	2	17	11	1	1
586	Vibrio harveyi ZJ0603	4	7	4	4	4	4	4	4	4	4	3	46	11	1	4
587	Vibrio campbellii CAIM 333	3	5	3	3	3	3	3	3	3	3	4	36	11	1	3
588	Vibrio parahaemolyticus BB22OP	2	3	2	2	2	2	2	2	2	2	3	24	11	1	2
589	Vibrio harveyi NBRC 15634 = ATCC 14126	3	5	3	3	3	3	3	3	3	3	4	36	11	1	3
590	Vibrio harveyi NBRC 15634 = ATCC 14126	3	6	3	3	3	3	3	3	2	3	4	36	11	1	3
591	Vibrio harveyi NBRC 15634 = ATCC 14126	3	5	3	3	3	3	3	3	3	3	4	36	11	1	3
592	Vibrio alginolyticus NBRC 15630 = ATCC 17749	2	3	2	2	2	2	2	2	2	2	3	24	11	1	2
593	Vibrio alginolyticus NBRC 15630 = ATCC 17749	2	3	2	2	2	2	2	2	2	2	3	24	11	1	2
594	Vibrio campbellii CAIM 519 = NBRC 15631 = ATCC 25920	1	1	1	1	1	1	1	1	1	1	2	12	11	1	2
595	Vibrio campbellii CAIM 519 = NBRC 15631 = ATCC 25920	1	1	1	1	1	1	1	1	1	1	2	12	11	1	2
596	Vibrio campbellii CAIM 519 = NBRC 15631 = ATCC 25920 ATCC 25920, CAIM 519T	1	1	1	1	1	1	1	1	1	1	2	12	11	1	2
597	Vibrio owensii CAIM 1854 = LMG 25443	3	5	3	3	3	3	3	3	3	3	4	36	11	1	5
598	Vibrio owensii CAIM 1854 = LMG 25443 DY05	3	5	3	3	3	3	3	3	3	3	4	36	11	1	5
599	Vibrio jasicida CAIM 1864 = LMG 25398	3	5	3	3	3	3	3	3	3	3	4	36	11	1	5
600	Vibrio sp. 624788	0	0	0	0	0	0	0	0	0	0	0	0	0	0	0
601	Vibrio parahaemolyticus 970107	2	3	2	2	2	2	2	2	2	2	3	24	11	1	2
602	Vibrio parahaemolyticus 10290 VP162125	2	3	2	2	2	2	2	2	2	2	3	24	11	1	2
603	Vibrio parahaemolyticus 10290 VP162129	2	3	2	2	2	2	2	2	2	2	3	24	11	1	3
604	Vibrio parahaemolyticus 10290 VP170038	2	3	2	2	2	2	2	2	2	2	3	24	11	1	2
605	Vibrio parahaemolyticus 10290 VP180960	2	3	2	2	2	2	2	2	2	2	3	24	11	1	2
606	Vibrio bivalvicida 605	2	3	2	2	2	2	2	2	2	2	3	24	11	1	2
607	Vibrio campbellii 200612B	3	5	3	3	3	3	3	3	3	3	4	36	11	1	3
608	Vibrio owensii ATCC 25919	3	5	3	3	3	3	3	3	3	3	4	36	11	1	3
609	Vibrio jasicida MWB 21	3	5	3	3	3	3	3	3	3	3	4	36	11	1	4
610	Vibrio jasicida 090810c	3	5	3	3	3	3	3	3	3	3	4	36	11	1	3
611	Vibrio jasicida 090810c	3	5	3	3	3	3	3	3	3	3	3	35	11	1	3
612	Vibrio owensii LMG 25430	3	5	3	3	3	3	3	3	3	3	4	36	11	1	6
613	Vibrio harveyi AOD131	3	6	3	3	3	3	3	3	3	3	1	34	11	1	3
614	Vibrio harveyi VHJR4	3	6	3	3	3	3	3	3	3	3	1	34	11	1	3
615	Vibrio harveyi VHJR7	4	7	4	4	4	4	4	4	4	4	3	46	11	1	4
616	Vibrio owensii 47666-1	3	5	3	3	3	3	3	3	3	3	4	36	11	1	3
617	Vibrio harveyi E385	3	6	3	3	3	3	3	3	3	3	1	34	11	1	4
618	Vibrio coralliilyticus NA0301	2	3	3	2	2	2	2	2	2	2	3	25	11	1	2
619	Vibrio coralliilyticus OCN008	2	3	2	2	2	2	2	2	2	2	3	24	11	1	2
620	Vibrio parahaemolyticus S019	2	3	2	2	2	2	2	2	2	2	3	24	11	1	2
621	Vibrio parahaemolyticus S046	2	3	2	2	2	2	2	2	2	2	3	24	11	1	3
622	Vibrio parahaemolyticus S058	2	3	2	2	2	2	2	2	2	2	3	24	11	1	2
623	Vibrio parahaemolyticus S096	2	3	2	2	2	2	2	2	2	2	3	24	11	1	2
624	Vibrio parahaemolyticus S097	2	3	2	2	2	2	2	2	2	2	3	24	11	1	2
625	Vibrio parahaemolyticus S098	2	3	2	2	2	2	2	2	2	2	3	24	11	1	5
626	Vibrio parahaemolyticus S119	2	3	2	2	2	2	2	2	2	2	3	24	11	1	2
627	Vibrio parahaemolyticus S125	2	3	2	2	2	2	2	2	2	2	3	24	11	1	2
628	Vibrio parahaemolyticus S157	2	3	2	2	2	2	2	2	2	2	3	24	11	1	2
629	Vibrio parahaemolyticus S159	2	3	2	2	2	2	2	2	2	2	3	24	11	1	2
630	Vibrio parahaemolyticus S162	1	2	1	1	2	2	1	1	1	1	1	14	11	1	1
631	Vibrio parahaemolyticus S166	1	2	1	1	1	1	1	1	1	1	1	12	11	1	1
632	Vibrio parahaemolyticus S167	2	3	2	2	2	2	2	2	2	2	3	24	11	1	2
633	Vibrio parahaemolyticus S171	1	2	1	1	1	1	1	1	1	1	1	12	11	1	1
634	Vibrio parahaemolyticus S174	2	3	2	2	2	2	3	2	2	2	3	25	11	1	2
635	Vibrio parahaemolyticus TUMSAT_DE1_S1	2	3	2	2	2	2	2	2	2	2	3	24	11	1	2
636	Vibrio parahaemolyticus TUMSAT_D06_S3	2	3	2	2	2	2	2	2	2	2	4	25	11	1	2
637	Vibrio sp. J2-4	2	3	3	2	2	2	2	2	2	2	3	25	11	1	2
638	Vibrio sp. J2-31	1	2	1	1	1	1	1	1	1	1	1	12	11	1	1
639	Vibrio coralliirubri J2-31	2	3	2	2	2	2	2	2	2	2	3	24	11	1	2
640	Vibrio hyugaensis 090810a	3	5	3	3	3	3	3	3	3	3	4	36	11	1	4
641	Vibrio hyugaensis 100512A	3	5	3	3	3	3	3	3	3	3	4	36	11	1	4
642	Vibrio hyugaensis 151112A	3	5	4	3	3	3	3	3	3	3	4	37	11	1	5
643	Vibrio hyugaensis 090810a	3	5	3	3	3	3	3	3	3	3	4	36	11	1	4
644	Vibrio hyugaensis 270813R	3	5	3	3	3	3	3	3	3	3	4	36	11	1	6
645	Vibrio hyugaensis 270813M	3	5	4	3	3	3	3	3	3	3	4	37	11	1	5
646	Vibrio sp. VPAP30	3	5	4	3	3	3	3	3	3	3	4	37	11	1	3
647	Vibrio sp. L85	3	6	3	3	3	3	3	3	3	3	1	34	11	1	3
648	Vibrio profundi TP187	2	3	2	2	2	2	2	2	2	2	3	24	11	1	2
649	Vibrio sp. 10N.222.52.B12	2	3	2	2	2	2	2	2	2	2	3	24	11	1	4
650	Vibrio sp. V42_P2S4T144	2	4	1	1	1	1	2	2	2	2	1	19	11	1	2
651	Vibrio sp. V1B	3	5	3	3	3	3	3	3	3	3	4	36	11	1	3
652	Vibrio sp. F12 10N.286.48.A8	0	0	0	0	0	0	0	0	0	0	0	0	0	0	0
653	Vibrio sp. F13 10N.222.48.F5	1	1	1	1	1	1	1	1	1	1	2	12	11	1	1
654	Vibrio sp. F13 10N.222.55.B3	1	1	1	1	1	1	2	1	1	1	2	13	11	1	1
655	Vibrio tetraodonis A511	2	3	4	2	2	2	2	2	2	2	3	26	11	1	5
656	Vibrio sp. MOR3	3	5	3	3	3	3	3	3	3	3	4	36	11	1	3
657	Vibrio sp. CUB2	3	5	3	3	3	3	3	3	3	3	3	35	11	1	4
658	Vibrio sp. VGrn 2	2	3	2	2	2	2	2	2	2	2	3	24	11	1	2
659	Vibrio sp. T187	2	3	2	2	2	2	2	2	2	2	3	24	11	1	2
660	Vibrio chemaguriensis vb1266	2	3	2	2	3	2	2	2	3	2	3	26	11	1	2
661	Vibrio chemaguriensis vb1256	2	5	2	2	2	3	2	2	2	3	3	28	11	1	2
662	Vibrio sp. THAF64	2	3	4	2	2	2	2	2	2	2	3	26	11	1	2
663	Vibrio aquimaris THAF100	2	3	3	2	2	2	2	2	2	2	3	25	11	1	3
664	Vibrio sp. T20	1	2	1	1	1	1	1	1	1	1	1	12	11	1	1
665	Vibrio sp. 11-4(1)	2	3	2	2	2	2	2	2	2	2	3	24	11	1	2
666	Vibrio sp. RE88	1	3	2	2	2	2	2	2	1	2	2	21	11	1	2
667	Vibrio sp. THAF191c	2	3	4	2	2	2	2	2	2	2	3	26	11	1	2
668	Vibrio sp. THAF191d	2	3	4	2	2	2	2	2	2	2	3	26	11	1	2
669	Vibrio sp. OCN044	2	3	4	2	2	2	2	2	1	2	3	25	11	1	3
670	Vibrio sp. LB10LO1	3	5	3	3	3	3	3	3	3	3	3	35	11	1	4
671	Vibrio sp. Of14-4	2	3	3	2	2	2	2	2	2	2	3	25	11	1	3
672	Vibrio sp. B1ASS3 ASS	3	5	4	3	3	3	3	3	3	3	3	36	11	1	6
673	Vibrio sp. B1ASS3 B1ASS3	3	5	4	2	3	3	3	3	3	2	3	34	11	1	6
674	Vibrio sp. B1FIG11 FIG11	3	5	3	3	2	3	3	3	3	3	2	33	11	1	4
675	Vibrio sp. B1FIG11 LMG10946-nano	3	5	3	3	3	3	3	3	3	2	3	34	11	1	3
676	Vibrio sp. B1FIG11 B1FIG11	3	5	3	3	2	3	3	3	3	3	2	33	11	1	3
677	Vibrio bathopelagicus Sal10	2	3	2	2	2	2	2	2	2	2	3	24	11	1	2
678	Vibrio sp. OPT46	3	5	4	3	3	3	4	4	6	3	3	41	11	1	4
679	Vibrio sp. ED002	3	5	3	3	3	3	3	3	3	3	4	36	11	1	4
680	Vibrio sp. ED004	0	0	0	0	0	0	0	0	0	0	0	0	0	0	0
681	Vibrio sp. Vb2424	2	3	3	2	2	2	2	2	2	2	3	25	11	1	2
682	Photobacterium sp. GJ3	1	1	2	1	1	1	1	1	1	1	2	13	11	1	2
683	Vibrio sp. MA64	2	3	2	2	2	2	2	2	2	2	3	24	11	1	2
684	Vibrio campbellii ATCC BAA-1116 ATCC BAA-1116; BB120	1	1	1	1	1	1	1	1	1	1	2	12	11	1	2
685	Vibrio campbellii ATCC BAA-1116	1	1	1	1	1	1	1	1	1	1	2	12	11	1	1
686	Vibrio sp. Isolate23 M13-19010	2	3	2	2	2	2	2	2	2	2	3	24	11	1	2
687	Vibrio sp. Isolate24 M14-00480	2	3	2	2	2	2	2	2	2	2	3	24	11	1	2
688	Vibrio sp. Isolate25 M14-00606	2	3	2	2	2	2	2	2	2	2	3	24	11	1	2
689	Vibrio sp. MMG023	3	5	3	3	3	3	3	3	3	3	4	36	11	1	4
690	Vibrio sp. MMH1-50	3	5	3	3	3	3	3	3	3	3	4	36	11	1	3
691	Vibrio sp. 2CM40D	2	3	3	2	2	2	2	2	2	2	3	25	11	1	2
692	Vibrio sp. J383	2	3	2	2	2	2	1	2	2	2	3	23	11	1	2

### Sheet: Description
Column	Description
Genome_ID	Genome ID number
Genome Name	Genome name
COG3516 (TssB)	Number of COG3516 identified in genome
COG3517 (TssC)	Number of COG3517 identified in genome
COG3157 (TssD/Hcp)	Number of COG3157 identified in genome
COG3521 (TssJ)	Number of COG3521 identified in genome
COG3522 (TssK)	Number of COG3522 identified in genome
COG3455 (TssL)	Number of COG3455 identified in genome
COG3523 (TssM/IcmF)	Number of COG3523 identified in genome
COG3518 (TssE)	Number of COG3518 identified in genome
COG3519 (TssF)	Number of COG3519 identified in genome
COG3520 (TssG)	Number of COG3520 identified in genome
COG3515 (TssA/impA)	Number of COG3515 identified in genome
Sum	Total number of T6SS core proteins in genome
Count	Number of different T6SS core proteins in genome
Above	Above Threshold (at least 9 T6SS core proteins)
COG3501 (TssI/VgrG)	Number of COG3501 identified in genome
